# Mutagenic mechanisms of cancer-associated DNA polymerase ε alleles

**DOI:** 10.1101/2020.09.04.270124

**Authors:** Mareike Herzog, Elisa Alonso-Perez, Israel Salguero, Jonas Warringer, David J. Adams, Stephen P. Jackson, Fabio Puddu

**Affiliations:** The Wellcome/Cancer Research UK Gurdon Institute and Department of Biochemistry, University of Cambridge, Tennis Court Road, Cambridge CB2 1QN, UK; The Wellcome Sanger Institute, Hinxton CB10 1HH, UK; Department of Chemistry and Molecular Biology, University of Gothenburg, Medicinaregatan 9 C, 413 90, Göteborg, Sweden

## Abstract

A single amino acid residue change in the exonuclease domain of human DNA polymerase ε, P286R, is associated with the development of colorectal cancers, and has been shown to impart a mutagenic phenotype. Perhaps unexpectedly, the corresponding Pol ε allele in the yeast *Saccharomyces cerevisiae* (*pol2-P301R*), was found to drive greater mutagenesis than exonuclease-deficient Pol ε (*pol2-4*), a phenotype sometimes termed *ultra*-mutagenesis. By studying the impact on mutation frequency, type, replication-strand bias, and sequence context, we show that *ultra*-mutagenesis is commonly observed in cells carrying a range of cancer-associated Pol ε exonuclease domain alleles. Similarities between mutations generated by these alleles and those generated in *pol2-4* cells indicate a shared mechanism of mutagenesis that yields a mutation pattern similar to cancer Signature 14. Comparison of *POL2 ultra*-mutator with *pol2-M644G*, a mutant in the polymerase domain decreasing Pol ε fidelity, revealed unexpected analogies in the sequence context and strand bias of mutations. Analysis of mutational patterns unique to exonuclease domain mutant cells suggests that backtracking of the polymerase, when the mismatched primer end cannot be accommodated in the proofreading domain, results in the observed increase in insertions and T>A mutations in specific sequence contexts.
