## Supplemental Table 1 for "Mutagenic mechanisms of cancer-associated DNA polymerase ε alleles"

### Sheet: Yeast Strains
Strain name	Full genotype
W303	ade2-1 trp1-1 leu2-3,112 his3-11,15 ura3 can1-100
YMH8	W303 MATa pol2::POL2-URA3
YMH9	W303 MATa/MATalpha pol2::POL2-URA3/POL2
YMH12	W303 MATa pol2::pol2-L439V-URA3
YMH13	W303 MATa/MATalpha pol2::pol2-L439V-URA3/POL2
YMH14	W303 MATa pol2::pol2-V426L-URA3
YMH15	W303 MATa/MATalpha pol2::pol2-V426L-URA3/POL2
YMH16	W303 MATa pol2::pol2-S312F-URA3
YMH17	W303 MATa/MATalpha pol2::pol2-S312F-URA3/POL2
YMH18	W303 MATa pol2::pol2-P301R-URA3
YMH19	W303 MATa/MATalpha pol2::pol2-P301R-URA3/POL2
YMH20	W303 MATa pol2::pol2-D290V-URA3
YMH21	W303 MATa/MATalpha pol2::pol2-D290V-URA3/POL2
YMH22	W303 MATa pol2::pol2-M459K-URA3
YMH23	W303 MATa/MATalpha pol2::pol2-M459K-URA3/POL2
YMH24	W303 MATa pol2::pol2-Q468R-URA3
YMH25	W303 MATa/MATalpha pol2::pol2-Q468R-URA3/POL2
YMH26	W303 MATa pol2::pol2-A480V-URA3
YMH27	W303 MATa/MATalpha pol2::pol2-A480V-URA3/POL2
YMH28	W303 MATa pol2::pol2-4-URA3
YMH29	W303 MATa/MATalpha pol2::pol2-4-URA3/POL2
YMH54	W303 MATa msh2::KanMX
YMH92/4A	W303 MATa/MATalpha msh2::KanMX/msh2::KanMX pol2::pol2-L439V/pol2::pol2-L439V
YMH99B	W303 MATa/MATa msh2::KanMX/msh2::KanMX pol2::pol2-4/pol2::pol2-4
