## Supplemental Table 2 for "Mutagenic mechanisms of cancer-associated DNA polymerase ε alleles"

	Exper	TubeBarcodeID	genotype	Ploidy
1	42	SC_MFY5867519	POL2	2
2	42	SC_MFY5867520	POL2	2
3	42	SC_MFY5867521	POL2	2
4	42	SC_MFY5867527	POL2	2
5	42	SC_MFY5867528	POL2	2
6	42	SC_MFY5867529	POL2	2
7	42	SC_MFY5867535	POL2	2
8	42	SC_MFY5867536	POL2	2
9	42	SC_MFY5867537	POL2	2
10	42	SC_MFY5867543	POL2	2
11	42	SC_MFY5867544	POL2	2
12	42	SC_MFY5867545	POL2	2
13	42	SC_MFY5867551	POL2	2
14	42	SC_MFY5867552	POL2	2
15	42	SC_MFY5867553	POL2	2
16	42	SC_MFY5867559	POL2	2
17	42	SC_MFY5867560	POL2	2
18	42	SC_MFY5867561	POL2	2
19	42	SC_MFY5867567	POL2	2
20	42	SC_MFY5867568	POL2	2
21	42	SC_MFY5867569	POL2	2
22	42	SC_MFY5867575	POL2	2
23	42	SC_MFY5867576	POL2	2
24	42	SC_MFY5867577	POL2	2
25	42	SC_MFY5867583	POL2	2
26	42	SC_MFY5867584	POL2	2
27	42	SC_MFY5867585	POL2	2
28	42	SC_MFY5867591	POL2	2
29	42	SC_MFY5867592	POL2	2
30	42	SC_MFY5867593	POL2	2
31	42	SC_MFY5867598	POL2	2
32	42	SC_MFY5867599	POL2	2
33	42	SC_MFY5867600	POL2	2
34	42	SC_MFY5867606	POL2	2
35	42	SC_MFY5867607	POL2	2
36	42	SC_MFY5867608	POL2	2
37	42	SC_MFY5867522	pol2-4	2
38	42	SC_MFY5867523	pol2-4	2
39	42	SC_MFY5867524	pol2-4	2
40	42	SC_MFY5867530	pol2-4	2
41	42	SC_MFY5867531	pol2-4	2
42	42	SC_MFY5867532	pol2-4	2
43	42	SC_MFY5867539	pol2-4	2
44	42	SC_MFY5867540	pol2-4	2
45	42	SC_MFY5867547	pol2-4	2
46	42	SC_MFY5867548	pol2-4	2
47	42	SC_MFY5867554	pol2-4	2
48	42	SC_MFY5867556	pol2-4	2
49	42	SC_MFY5867562	pol2-4	2
50	42	SC_MFY5867570	pol2-4	2
51	42	SC_MFY5867571	pol2-4	2
52	42	SC_MFY5867572	pol2-4	2
53	42	SC_MFY5867578	pol2-4	2
54	42	SC_MFY5867579	pol2-4	2
55	42	SC_MFY5867580	pol2-4	2
56	42	SC_MFY5867586	pol2-4	2
57	42	SC_MFY5867587	pol2-4	2
58	42	SC_MFY5867588	pol2-4	2
59	42	SC_MFY5867594	pol2-4	2
60	42	SC_MFY5867595	pol2-4	2
61	42	SC_MFY5867596	pol2-4	2
62	42	SC_MFY5867601	pol2-4	2
63	42	SC_MFY5867603	pol2-4	2
64	42	SC_MFY5867609	pol2-4	2
65	42	SC_MFY5867610	pol2-4	2
66	42	SC_MFY5867611	pol2-4	2
67	42	SC_MFY5867525	pol2-S312F	2
68	42	SC_MFY5867533	pol2-S312F	2
69	42	SC_MFY5867541	pol2-S312F	2
70	42	SC_MFY5867549	pol2-S312F	2
71	42	SC_MFY5867557	pol2-S312F	2
72	42	SC_MFY5867565	pol2-S312F	2
73	42	SC_MFY5867573	pol2-S312F	2
74	42	SC_MFY5867581	pol2-S312F	2
75	42	SC_MFY5867589	pol2-S312F	2
76	42	SC_MFY5867597	pol2-S312F	2
77	42	SC_MFY5867604	pol2-S312F	2
78	42	SC_MFY5867605	pol2-S312F	2
79	42	SC_MFY5867612	pol2-S312F	2
80	42	SC_MFY5867613	pol2-S312F	2
81	42	SC_MFY5867614	pol2-S312F	2
82	42	SC_MFY5867615	pol2-S312F	2
83	42	SC_MFY5867622	pol2-S312F	2
84	42	SC_MFY5867623	pol2-S312F	2
85	42	SC_MFY5867630	pol2-S312F	2
86	42	SC_MFY5867631	pol2-S312F	2
87	42	SC_MFY5867638	pol2-S312F	2
88	42	SC_MFY5867639	pol2-S312F	2
89	42	SC_MFY5867646	pol2-S312F	2
90	42	SC_MFY5867647	pol2-S312F	2
91	42	SC_MFY5867654	pol2-S312F	2
92	42	SC_MFY5867655	pol2-S312F	2
93	42	SC_MFY5867662	pol2-S312F	2
94	42	SC_MFY5867663	pol2-S312F	2
95	42	SC_MFY5867670	pol2-S312F	2
96	42	SC_MFY5867671	pol2-S312F	2
97	42	SC_MFY5867678	pol2-S312F	2
98	42	SC_MFY5867679	pol2-S312F	2
99	42	SC_MFY5867686	pol2-S312F	2
100	42	SC_MFY5867687	pol2-S312F	2
101	42	SC_MFY5867694	pol2-S312F	2
102	42	SC_MFY5867702	pol2-S312F	2
103	42	SC_MFY5867616	pol2-P301R	2
104	42	SC_MFY5867617	pol2-P301R	2
105	42	SC_MFY5867624	pol2-P301R	2
106	42	SC_MFY5867625	pol2-P301R	2
107	42	SC_MFY5867633	pol2-P301R	2
108	42	SC_MFY5867634	pol2-P301R	2
109	42	SC_MFY5867641	pol2-P301R	2
110	42	SC_MFY5867642	pol2-P301R	2
111	42	SC_MFY5867648	pol2-P301R	2
112	42	SC_MFY5867650	pol2-P301R	2
113	42	SC_MFY5867656	pol2-P301R	2
114	42	SC_MFY5867658	pol2-P301R	2
115	42	SC_MFY5867664	pol2-P301R	2
116	42	SC_MFY5867665	pol2-P301R	2
117	42	SC_MFY5867666	pol2-P301R	2
118	42	SC_MFY5867672	pol2-P301R	2
119	42	SC_MFY5867673	pol2-P301R	2
120	42	SC_MFY5867674	pol2-P301R	2
121	42	SC_MFY5867680	pol2-P301R	2
122	42	SC_MFY5867681	pol2-P301R	2
123	42	SC_MFY5867683	pol2-P301R	2
124	42	SC_MFY5867688	pol2-P301R	2
125	42	SC_MFY5867689	pol2-P301R	2
126	42	SC_MFY5867691	pol2-P301R	2
127	42	SC_MFY5867695	pol2-P301R	2
128	42	SC_MFY5867696	pol2-P301R	2
129	42	SC_MFY5867697	pol2-P301R	2
130	42	SC_MFY5867703	pol2-P301R	2
131	42	SC_MFY5867704	pol2-P301R	2
132	42	SC_MFY5867705	pol2-P301R	2
133	42	SC_MFY5867620	pol2-V426L	2
134	42	SC_MFY5867621	pol2-V426L	1
135	42	SC_MFY5867628	pol2-V426L	2
136	42	SC_MFY5867629	pol2-V426L	1
137	42	SC_MFY5867635	pol2-V426L	1
138	42	SC_MFY5867636	pol2-V426L	2
139	42	SC_MFY5867637	pol2-V426L	2
140	42	SC_MFY5867643	pol2-V426L	1
141	42	SC_MFY5867644	pol2-V426L	2
142	42	SC_MFY5867645	pol2-V426L	2
143	42	SC_MFY5867651	pol2-V426L	1
144	42	SC_MFY5867652	pol2-V426L	2
145	42	SC_MFY5867653	pol2-V426L	1
146	42	SC_MFY5867659	pol2-V426L	1
147	42	SC_MFY5867660	pol2-V426L	2
148	42	SC_MFY5867661	pol2-V426L	1
149	42	SC_MFY5867667	pol2-V426L	1
150	42	SC_MFY5867668	pol2-V426L	1
151	42	SC_MFY5867669	pol2-V426L	1
152	42	SC_MFY5867675	pol2-V426L	1
153	42	SC_MFY5867676	pol2-V426L	1
154	42	SC_MFY5867677	pol2-V426L	1
155	42	SC_MFY5867682	pol2-V426L	2
156	42	SC_MFY5867684	pol2-V426L	2
157	42	SC_MFY5867685	pol2-V426L	1
158	42	SC_MFY5867690	pol2-V426L	2
159	42	SC_MFY5867692	pol2-V426L	2
160	42	SC_MFY5867693	pol2-V426L	1
161	42	SC_MFY5867698	pol2-V426L	1
162	42	SC_MFY5867699	pol2-V426L	2
163	42	SC_MFY5867700	pol2-V426L	2
164	42	SC_MFY5867706	pol2-V426L	1
165	42	SC_MFY5867707	pol2-V426L	2
166	42	SC_MFY5867708	pol2-V426L	2
167	43	3329STDY6013151	POL2	2
168	43	3329STDY6013152	POL2	2
169	43	3329STDY6013153	POL2	2
170	43	3329STDY6013159	POL2	2
171	43	3329STDY6013161	POL2	2
172	43	3329STDY6013167	POL2	2
173	43	3329STDY6013168	POL2	2
174	43	3329STDY6013169	POL2	2
175	43	3329STDY6013175	POL2	2
176	43	3329STDY6013176	POL2	2
177	43	3329STDY6013177	POL2	2
178	43	3329STDY6013183	POL2	2
179	43	3329STDY6013184	POL2	2
180	43	3329STDY6013185	POL2	2
181	43	3329STDY6013191	POL2	2
182	43	3329STDY6013192	POL2	2
183	43	3329STDY6013193	POL2	2
184	43	3329STDY6013199	POL2	2
185	43	3329STDY6013201	POL2	2
186	43	3329STDY6013207	POL2	2
187	43	3329STDY6013208	POL2	2
188	43	3329STDY6013215	POL2	2
189	43	3329STDY6013216	POL2	2
190	43	3329STDY6013217	POL2	2
191	43	3329STDY6013223	POL2	2
192	43	3329STDY6013224	POL2	2
193	43	3329STDY6013225	POL2	2
194	43	3329STDY6013230	POL2	2
195	43	3329STDY6013231	POL2	2
196	43	3329STDY6013232	POL2	2
197	43	3329STDY6013238	POL2	2
198	43	3329STDY6013239	POL2	2
199	43	3329STDY6013240	POL2	2
200	43	3329STDY6013154	pol2-4	1
201	43	3329STDY6013155	pol2-4	1
202	43	3329STDY6013156	pol2-4	1
203	43	3329STDY6013162	pol2-4	1
204	43	3329STDY6013163	pol2-4	1
205	43	3329STDY6013164	pol2-4	1
206	43	3329STDY6013170	pol2-4	1
207	43	3329STDY6013171	pol2-4	1
208	43	3329STDY6013172	pol2-4	1
209	43	3329STDY6013178	pol2-4	1
210	43	3329STDY6013179	pol2-4	1
211	43	3329STDY6013180	pol2-4	1
212	43	3329STDY6013186	pol2-4	1
213	43	3329STDY6013187	pol2-4	1
214	43	3329STDY6013188	pol2-4	1
215	43	3329STDY6013194	pol2-4	1
216	43	3329STDY6013195	pol2-4	1
217	43	3329STDY6013196	pol2-4	1
218	43	3329STDY6013202	pol2-4	1
219	43	3329STDY6013203	pol2-4	1
220	43	3329STDY6013204	pol2-4	1
221	43	3329STDY6013210	pol2-4	1
222	43	3329STDY6013211	pol2-4	1
223	43	3329STDY6013212	pol2-4	1
224	43	3329STDY6013218	pol2-4	1
225	43	3329STDY6013219	pol2-4	1
226	43	3329STDY6013220	pol2-4	1
227	43	3329STDY6013226	pol2-4	1
228	43	3329STDY6013227	pol2-4	1
229	43	3329STDY6013228	pol2-4	1
230	43	3329STDY6013233	pol2-4	1
231	43	3329STDY6013234	pol2-4	1
232	43	3329STDY6013235	pol2-4	1
233	43	3329STDY6013241	pol2-4	1
234	43	3329STDY6013242	pol2-4	1
235	43	3329STDY6013243	pol2-4	1
236	43	3329STDY6013157	pol2-L439V	2
237	43	3329STDY6013165	pol2-L439V	2
238	43	3329STDY6013173	pol2-L439V	2
239	43	3329STDY6013181	pol2-L439V	2
240	43	3329STDY6013189	pol2-L439V	2
241	43	3329STDY6013197	pol2-L439V	2
242	43	3329STDY6013205	pol2-L439V	2
243	43	3329STDY6013213	pol2-L439V	2
244	43	3329STDY6013221	pol2-L439V	2
245	43	3329STDY6013229	pol2-L439V	2
246	43	3329STDY6013236	pol2-L439V	2
247	43	3329STDY6013237	pol2-L439V	2
248	43	3329STDY6013244	pol2-L439V	2
249	43	3329STDY6013246	pol2-L439V	2
250	43	3329STDY6013247	pol2-L439V	2
251	43	3329STDY6013255	pol2-L439V	2
252	43	3329STDY6013262	pol2-L439V	2
253	43	3329STDY6013263	pol2-L439V	2
254	43	3329STDY6013270	pol2-L439V	2
255	43	3329STDY6013271	pol2-L439V	2
256	43	3329STDY6013278	pol2-L439V	2
257	43	3329STDY6013279	pol2-L439V	2
258	43	3329STDY6013286	pol2-L439V	2
259	43	3329STDY6013294	pol2-L439V	2
260	43	3329STDY6013295	pol2-L439V	2
261	43	3329STDY6013302	pol2-L439V	2
262	43	3329STDY6013303	pol2-L439V	2
263	43	3329STDY6013310	pol2-L439V	2
264	43	3329STDY6013311	pol2-L439V	2
265	43	3329STDY6013318	pol2-L439V	2
266	43	3329STDY6013319	pol2-L439V	2
267	43	3329STDY6013326	pol2-L439V	2
268	43	3329STDY6013334	pol2-L439V	2
269	43	3329STDY6013248	pol2-M459K	2
270	43	3329STDY6013249	pol2-M459K	2
271	43	3329STDY6013250	pol2-M459K	2
272	43	3329STDY6013256	pol2-M459K	2
273	43	3329STDY6013257	pol2-M459K	2
274	43	3329STDY6013258	pol2-M459K	2
275	43	3329STDY6013264	pol2-M459K	2
276	43	3329STDY6013265	pol2-M459K	2
277	43	3329STDY6013266	pol2-M459K	2
278	43	3329STDY6013272	pol2-M459K	2
279	43	3329STDY6013273	pol2-M459K	2
280	43	3329STDY6013274	pol2-M459K	2
281	43	3329STDY6013280	pol2-M459K	2
282	43	3329STDY6013282	pol2-M459K	2
283	43	3329STDY6013288	pol2-M459K	2
284	43	3329STDY6013290	pol2-M459K	2
285	43	3329STDY6013296	pol2-M459K	2
286	43	3329STDY6013297	pol2-M459K	2
287	43	3329STDY6013298	pol2-M459K	2
288	43	3329STDY6013304	pol2-M459K	2
289	43	3329STDY6013305	pol2-M459K	2
290	43	3329STDY6013306	pol2-M459K	2
291	43	3329STDY6013312	pol2-M459K	2
292	43	3329STDY6013314	pol2-M459K	2
293	43	3329STDY6013320	pol2-M459K	2
294	43	3329STDY6013321	pol2-M459K	2
295	43	3329STDY6013322	pol2-M459K	2
296	43	3329STDY6013327	pol2-M459K	2
297	43	3329STDY6013328	pol2-M459K	2
298	43	3329STDY6013329	pol2-M459K	2
299	43	3329STDY6013335	pol2-M459K	2
300	43	3329STDY6013336	pol2-M459K	2
301	43	3329STDY6013337	pol2-M459K	2
302	43	3329STDY6013251	pol2-A480V	2
303	43	3329STDY6013252	pol2-A480V	2
304	43	3329STDY6013253	pol2-A480V	2
305	43	3329STDY6013259	pol2-A480V	2
306	43	3329STDY6013260	pol2-A480V	2
307	43	3329STDY6013261	pol2-A480V	2
308	43	3329STDY6013267	pol2-A480V	2
309	43	3329STDY6013268	pol2-A480V	2
310	43	3329STDY6013269	pol2-A480V	2
311	43	3329STDY6013275	pol2-A480V	2
312	43	3329STDY6013276	pol2-A480V	2
313	43	3329STDY6013277	pol2-A480V	2
314	43	3329STDY6013283	pol2-A480V	2
315	43	3329STDY6013284	pol2-A480V	2
316	43	3329STDY6013285	pol2-A480V	2
317	43	3329STDY6013291	pol2-A480V	2
318	43	3329STDY6013292	pol2-A480V	2
319	43	3329STDY6013293	pol2-A480V	2
320	43	3329STDY6013299	pol2-A480V	2
321	43	3329STDY6013300	pol2-A480V	2
322	43	3329STDY6013301	pol2-A480V	2
323	43	3329STDY6013307	pol2-A480V	2
324	43	3329STDY6013308	pol2-A480V	2
325	43	3329STDY6013309	pol2-A480V	2
326	43	3329STDY6013315	pol2-A480V	2
327	43	3329STDY6013316	pol2-A480V	2
328	43	3329STDY6013317	pol2-A480V	2
329	43	3329STDY6013323	pol2-A480V	2
330	43	3329STDY6013324	pol2-A480V	2
331	43	3329STDY6013325	pol2-A480V	2
332	43	3329STDY6013330	pol2-A480V	2
333	43	3329STDY6013331	pol2-A480V	2
334	43	3329STDY6013332	pol2-A480V	2
335	43	3329STDY6013338	pol2-A480V	2
336	43	3329STDY6013339	pol2-A480V	2
337	43	3329STDY6013340	pol2-A480V	2
338	49	3329STDY6057034	POL2	2
339	49	3329STDY6057035	POL2	2
340	49	3329STDY6057036	POL2	2
341	49	3329STDY6057037	POL2	2
342	49	3329STDY6057038	POL2	2
343	49	3329STDY6057039	POL2	2
344	49	3329STDY6057040	POL2	2
345	49	3329STDY6057041	POL2	2
346	49	3329STDY6057042	POL2	2
347	49	3329STDY6057043	POL2	2
348	49	3329STDY6057044	POL2	2
349	49	3329STDY6057045	POL2	2
350	49	3329STDY6057046	POL2	2
351	49	3329STDY6057047	POL2	2
352	49	3329STDY6057048	POL2	2
353	49	3329STDY6057049	POL2	2
354	49	3329STDY6057052	POL2	2
355	49	3329STDY6057053	POL2	2
356	49	3329STDY6057054	POL2	2
357	49	3329STDY6057055	POL2	2
358	49	3329STDY6057056	POL2	2
359	49	3329STDY6057057	POL2	2
360	49	3329STDY6057058	POL2	2
361	49	3329STDY6057059	POL2	2
362	49	3329STDY6057060	POL2	2
363	49	3329STDY6057061	POL2	2
364	49	3329STDY6057062	POL2	2
365	49	3329STDY6057063	POL2	2
366	49	3329STDY6057064	POL2	2
367	49	3329STDY6057065	POL2	2
368	49	3329STDY6057066	POL2	2
369	49	3329STDY6057067	POL2	2
370	49	3329STDY6057068	POL2	2
371	49	3329STDY6057069	POL2	2
372	49	3329STDY6057070	pol2-4	2
373	49	3329STDY6057071	pol2-4	2
374	49	3329STDY6057072	pol2-4	2
375	49	3329STDY6057073	pol2-4	2
376	49	3329STDY6057074	pol2-4	2
377	49	3329STDY6057075	pol2-4	2
378	49	3329STDY6057076	pol2-4	2
379	49	3329STDY6057077	pol2-4	2
380	49	3329STDY6057078	pol2-4	2
381	49	3329STDY6057079	pol2-4	2
382	49	3329STDY6057080	pol2-4	2
383	49	3329STDY6057081	pol2-4	2
384	49	3329STDY6057082	pol2-4	2
385	49	3329STDY6057083	pol2-4	2
386	49	3329STDY6057084	pol2-4	2
387	49	3329STDY6057085	pol2-4	2
388	49	3329STDY6057086	pol2-4	2
389	49	3329STDY6057088	pol2-4	2
390	49	3329STDY6057089	pol2-4	2
391	49	3329STDY6057090	pol2-4	2
392	49	3329STDY6057091	pol2-4	2
393	49	3329STDY6057092	pol2-4	2
394	49	3329STDY6057093	pol2-4	2
395	49	3329STDY6057096	pol2-4	2
396	49	3329STDY6057097	pol2-4	2
397	49	3329STDY6057098	pol2-4	2
398	49	3329STDY6057099	pol2-4	2
399	49	3329STDY6057100	pol2-4	2
400	49	3329STDY6057101	pol2-4	2
401	49	3329STDY6057102	pol2-4	2
402	49	3329STDY6057103	pol2-4	2
403	49	3329STDY6057104	pol2-4	2
404	49	3329STDY6057105	pol2-4	2
405	49	3329STDY6057110	pol2-D290V	2
406	49	3329STDY6057111	pol2-D290V	2
407	49	3329STDY6057112	pol2-D290V	2
408	49	3329STDY6057113	pol2-D290V	2
409	49	3329STDY6057114	pol2-D290V	2
410	49	3329STDY6057115	pol2-D290V	2
411	49	3329STDY6057118	pol2-D290V	2
412	49	3329STDY6057119	pol2-D290V	2
413	49	3329STDY6057120	pol2-D290V	2
414	49	3329STDY6057121	pol2-D290V	2
415	49	3329STDY6057122	pol2-D290V	2
416	49	3329STDY6057123	pol2-D290V	2
417	49	3329STDY6057124	pol2-D290V	2
418	49	3329STDY6057125	pol2-D290V	2
419	49	3329STDY6057126	pol2-D290V	2
420	49	3329STDY6057127	pol2-D290V	2
421	49	3329STDY6057131	pol2-D290V	2
422	49	3329STDY6057133	pol2-D290V	2
423	49	3329STDY6057136	pol2-D290V	2
424	49	3329STDY6057138	pol2-D290V	2
425	49	3329STDY6057139	pol2-D290V	2
426	49	3329STDY6057140	pol2-D290V	2
427	49	3329STDY6057141	pol2-D290V	2
428	49	3329STDY6057142	pol2-D290V	2
429	49	3329STDY6057143	pol2-D290V	2
430	49	3329STDY6057144	pol2-D290V	2
431	49	3329STDY6057145	pol2-D290V	2
432	49	3329STDY6057148	pol2-Q468R	2
433	49	3329STDY6057149	pol2-Q468R	2
434	49	3329STDY6057150	pol2-Q468R	2
435	49	3329STDY6057151	pol2-Q468R	2
436	49	3329STDY6057152	pol2-Q468R	2
437	49	3329STDY6057153	pol2-Q468R	2
438	49	3329STDY6057154	pol2-Q468R	2
439	49	3329STDY6057155	pol2-Q468R	2
440	49	3329STDY6057156	pol2-Q468R	2
441	49	3329STDY6057157	pol2-Q468R	2
442	49	3329STDY6057158	pol2-Q468R	2
443	49	3329STDY6057159	pol2-Q468R	2
444	49	3329STDY6057160	pol2-Q468R	2
445	49	3329STDY6057164	pol2-Q468R	2
446	49	3329STDY6057165	pol2-Q468R	2
447	49	3329STDY6057166	pol2-Q468R	2
448	49	3329STDY6057167	pol2-Q468R	2
449	49	3329STDY6057168	pol2-Q468R	2
450	49	3329STDY6057169	pol2-Q468R	2
451	49	3329STDY6057170	pol2-Q468R	2
452	49	3329STDY6057171	pol2-Q468R	2
453	49	3329STDY6057172	pol2-Q468R	2
454	49	3329STDY6057173	pol2-Q468R	2
455	49	3329STDY6057174	pol2-Q468R	2
456	49	3329STDY6057175	pol2-Q468R	2
457	49	3329STDY6057176	pol2-Q468R	2
458	49	3329STDY6057177	pol2-Q468R	2
459	49	3329STDY6057178	pol2-Q468R	2
460	49	3329STDY6057179	pol2-Q468R	2
461	49	3329STDY6057180	pol2-Q468R	2
462	49	3329STDY6057182	pol2-Q468R	2
463	49	3329STDY6057183	pol2-Q468R	2
464	54	3652STDY6122710	POL2	1
465	54	3652STDY6122711	POL2	1
466	54	3652STDY6122712	POL2	1
467	54	3652STDY6122713	POL2	1
468	54	3652STDY6122714	POL2	1
469	54	3652STDY6122715	POL2	1
470	54	3652STDY6122716	POL2	1
471	54	3652STDY6122717	POL2	1
472	54	3652STDY6122718	POL2	1
473	54	3652STDY6122719	POL2	1
474	54	3652STDY6122720	POL2	1
475	54	3652STDY6122721	POL2	1
476	54	3652STDY6122722	POL2	1
477	54	3652STDY6122723	POL2	1
478	54	3652STDY6122724	POL2	1
479	54	3652STDY6122725	POL2	1
480	54	3652STDY6122726	POL2	1
481	54	3652STDY6122727	POL2	1
482	54	3652STDY6122728	POL2	1
483	54	3652STDY6122729	POL2	1
484	54	3652STDY6122730	POL2	1
485	54	3652STDY6122731	POL2	1
486	54	3652STDY6122732	POL2	1
487	54	3652STDY6122733	POL2	1
488	54	3652STDY6122734	POL2	1
489	54	3652STDY6122735	POL2	1
490	54	3652STDY6122736	POL2	1
491	54	3652STDY6122737	POL2	1
492	54	3652STDY6122770	pol2-4	1
493	54	3652STDY6122771	pol2-4	1
494	54	3652STDY6122772	pol2-4	1
495	54	3652STDY6122773	pol2-4	1
496	54	3652STDY6122774	pol2-4	1
497	54	3652STDY6122775	pol2-4	1
498	54	3652STDY6122776	pol2-4	1
499	54	3652STDY6122777	pol2-4	1
500	54	3652STDY6122778	pol2-4	1
501	54	3652STDY6122779	pol2-4	1
502	54	3652STDY6122780	pol2-4	1
503	54	3652STDY6122781	pol2-4	1
504	54	3652STDY6122782	pol2-4	1
505	54	3652STDY6122783	pol2-4	1
506	54	3652STDY6122784	pol2-4	1
507	54	3652STDY6122785	pol2-4	1
508	54	3652STDY6122786	pol2-4	1
509	54	3652STDY6122787	pol2-4	1
510	54	3652STDY6122788	pol2-4	1
511	54	3652STDY6122789	pol2-4	1
512	54	3652STDY6122790	pol2-4	1
513	54	3652STDY6122791	pol2-4	1
514	54	3652STDY6122792	pol2-4	1
515	54	3652STDY6122793	pol2-4	1
516	54	3652STDY6122794	pol2-4	1
517	54	3652STDY6122795	pol2-4	1
518	54	3652STDY6122796	pol2-4	1
519	54	3652STDY6122797	pol2-4	1
520	54	3652STDY6122800	pol2-4	2
521	54	3652STDY6122801	pol2-4	2
522	54	3652STDY6122802	pol2-4	2
523	54	3652STDY6122803	pol2-4	2
524	54	3652STDY6122804	pol2-4	2
525	54	3652STDY6122805	pol2-4	2
526	54	3652STDY6122806	pol2-4	2
527	54	3652STDY6122807	pol2-4	2
528	54	3652STDY6122808	pol2-4	2
529	54	3652STDY6122809	pol2-4	2
530	54	3652STDY6122813	pol2-4	2
531	54	3652STDY6122814	pol2-4	2
532	54	3652STDY6122815	pol2-4	2
533	54	3652STDY6122816	pol2-4	2
534	54	3652STDY6122817	pol2-4	2
535	54	3652STDY6122818	pol2-4	1
536	54	3652STDY6122819	pol2-4	1
537	54	3652STDY6122820	pol2-4	1
538	54	3652STDY6122821	pol2-4	1
539	54	3652STDY6122822	pol2-4	1
540	54	3652STDY6122823	pol2-4	1
541	54	3652STDY6122824	pol2-4	1
542	54	3652STDY6122825	pol2-4	1
543	54	3652STDY6122826	pol2-4	1
544	54	3652STDY6122827	pol2-4	1
545	54	3652STDY6122870	pol2-L439V	2
546	54	3652STDY6122871	pol2-L439V	2
547	54	3652STDY6122872	pol2-L439V	2
548	54	3652STDY6122873	pol2-L439V	2
549	54	3652STDY6122874	pol2-L439V	2
550	54	3652STDY6122875	pol2-L439V	2
551	54	3652STDY6122879	pol2-L439V	2
552	54	3652STDY6122881	pol2-L439V	2
553	54	3652STDY6122882	pol2-L439V	2
554	54	3652STDY6122883	pol2-L439V	2
555	54	3652STDY6122884	pol2-L439V	2
556	54	3652STDY6122885	pol2-L439V	2
557	54	3652STDY6122886	pol2-L439V	2
558	54	3652STDY6122887	pol2-L439V	2
559	54	3652STDY6122890	pol2-L439V	1
560	54	3652STDY6122891	pol2-L439V	1
561	54	3652STDY6122892	pol2-L439V	1
562	54	3652STDY6122893	pol2-L439V	1
563	54	3652STDY6122894	pol2-L439V	1
564	54	3652STDY6122895	pol2-L439V	1
565	54	3652STDY6122896	pol2-L439V	1
566	54	3652STDY6122897	pol2-L439V	1
567	54	3652STDY6122898	pol2-L439V	1
568	54	3652STDY6122899	pol2-L439V	1
569	54	3652STDY6122900	pol2-L439V	1
570	54	3652STDY6122901	pol2-L439V	1
571	54	3652STDY6122902	pol2-L439V	1
572	54	3652STDY6122903	pol2-L439V	1
573	54	3652STDY6122904	pol2-L439V	1
574	54	3652STDY6122905	pol2-L439V	1
575	54	3652STDY6122906	pol2-L439V	1
576	54	3652STDY6122907	pol2-L439V	1
577	54	3652STDY6122910	pol2-V426L	1
578	54	3652STDY6122911	pol2-V426L	1
579	54	3652STDY6122912	pol2-V426L	1
580	54	3652STDY6122913	pol2-V426L	1
581	54	3652STDY6122914	pol2-V426L	1
582	54	3652STDY6122915	pol2-V426L	1
583	54	3652STDY6122916	pol2-V426L	1
584	54	3652STDY6122917	pol2-V426L	1
585	54	3652STDY6122918	pol2-V426L	1
586	54	3652STDY6122919	pol2-V426L	1
587	54	3652STDY6122920	pol2-V426L	1
588	54	3652STDY6122922	pol2-V426L	1
589	54	3652STDY6122923	pol2-V426L	1
590	54	3652STDY6122924	pol2-V426L	1
591	54	3652STDY6122925	pol2-V426L	1
592	54	3652STDY6122926	pol2-V426L	1
593	54	3652STDY6122927	pol2-V426L	1
594	54	3652STDY6122930	pol2-V426L	1
595	54	3652STDY6122931	pol2-V426L	1
596	54	3652STDY6122932	pol2-V426L	1
597	54	3652STDY6122933	pol2-V426L	1
598	54	3652STDY6122934	pol2-V426L	1
599	54	3652STDY6122935	pol2-V426L	1
600	54	3652STDY6122936	pol2-V426L	1
601	54	3652STDY6122937	pol2-V426L	1
602	54	3652STDY6122938	pol2-V426L	1
603	54	3652STDY6122939	pol2-V426L	1
604	54	3652STDY6122940	pol2-V426L	1
605	54	3652STDY6122941	pol2-V426L	1
606	54	3652STDY6122942	pol2-V426L	1
607	54	3652STDY6122943	pol2-V426L	1
608	54	3652STDY6122944	pol2-V426L	1
609	54	3652STDY6122945	pol2-V426L	1
610	54	3652STDY6122946	pol2-V426L	1
611	54	3652STDY6122947	pol2-V426L	1
612	54	3652STDY6122956	pol2-S312F	1
613	54	3652STDY6122957	pol2-S312F	1
614	54	3652STDY6122958	pol2-S312F	1
615	54	3652STDY6122959	pol2-S312F	1
616	54	3652STDY6122960	pol2-S312F	1
617	54	3652STDY6122961	pol2-S312F	1
618	54	3652STDY6122962	pol2-S312F	1
619	54	3652STDY6122963	pol2-S312F	1
620	54	3652STDY6122964	pol2-S312F	1
621	54	3652STDY6122965	pol2-S312F	1
622	54	3652STDY6122966	pol2-S312F	1
623	54	3652STDY6122967	pol2-S312F	1
624	54	3652STDY6122970	pol2-S312F	2
625	54	3652STDY6122971	pol2-S312F	2
626	54	3652STDY6122972	pol2-S312F	2
627	54	3652STDY6122973	pol2-S312F	2
628	54	3652STDY6122974	pol2-S312F	2
629	54	3652STDY6122975	pol2-S312F	2
630	54	3652STDY6122976	pol2-S312F	2
631	54	3652STDY6122977	pol2-S312F	2
632	54	3652STDY6122978	pol2-S312F	2
633	54	3652STDY6122979	pol2-S312F	2
634	54	3652STDY6122980	pol2-S312F	2
635	54	3652STDY6122981	pol2-S312F	2
636	54	3652STDY6122982	pol2-S312F	2
637	54	3652STDY6122983	pol2-S312F	2
638	54	3652STDY6122984	pol2-S312F	2
639	54	3652STDY6122985	pol2-S312F	2
640	54	3652STDY6122986	pol2-S312F	2
641	54	3652STDY6122987	pol2-S312F	2
642	54	3652STDY6123010	pol2-P301R	2
643	54	3652STDY6123011	pol2-P301R	2
644	54	3652STDY6123012	pol2-P301R	2
645	54	3652STDY6123013	pol2-P301R	2
646	54	3652STDY6123014	pol2-P301R	2
647	54	3652STDY6123015	pol2-P301R	2
648	54	3652STDY6123016	pol2-P301R	2
649	54	3652STDY6123017	pol2-P301R	2
650	54	3652STDY6123019	pol2-P301R	2
651	54	3652STDY6123020	pol2-P301R	2
652	54	3652STDY6123021	pol2-P301R	2
653	54	3652STDY6123022	pol2-P301R	2
654	54	3652STDY6123024	pol2-P301R	2
655	54	3652STDY6123025	pol2-P301R	2
656	54	3652STDY6123026	pol2-P301R	2
657	54	3652STDY6123027	pol2-P301R	2
658	54	3652STDY6123030	pol2-D290V	1
659	54	3652STDY6123031	pol2-D290V	1
660	54	3652STDY6123032	pol2-D290V	1
661	54	3652STDY6123033	pol2-D290V	1
662	54	3652STDY6123034	pol2-D290V	1
663	54	3652STDY6123035	pol2-D290V	1
664	54	3652STDY6123036	pol2-D290V	1
665	54	3652STDY6123037	pol2-D290V	1
666	54	3652STDY6123038	pol2-D290V	1
667	54	3652STDY6123039	pol2-D290V	1
668	54	3652STDY6123040	pol2-D290V	1
669	54	3652STDY6123041	pol2-D290V	1
670	54	3652STDY6123042	pol2-D290V	1
671	54	3652STDY6123043	pol2-D290V	1
672	54	3652STDY6123044	pol2-D290V	1
673	54	3652STDY6123045	pol2-D290V	1
674	54	3652STDY6123046	pol2-D290V	1
675	54	3652STDY6123047	pol2-D290V	1
676	54	3652STDY6123050	pol2-D290V	2
677	54	3652STDY6123051	pol2-D290V	2
678	54	3652STDY6123052	pol2-D290V	2
679	54	3652STDY6123053	pol2-D290V	2
680	54	3652STDY6123055	pol2-D290V	2
681	54	3652STDY6123056	pol2-D290V	2
682	54	3652STDY6123057	pol2-D290V	2
683	54	3652STDY6123058	pol2-D290V	2
684	54	3652STDY6123059	pol2-D290V	2
685	54	3652STDY6123060	pol2-D290V	2
686	54	3652STDY6123061	pol2-D290V	2
687	54	3652STDY6123062	pol2-D290V	2
688	54	3652STDY6123063	pol2-D290V	2
689	54	3652STDY6123065	pol2-D290V	2
690	54	3652STDY6123066	pol2-D290V	2
691	54	3652STDY6123067	pol2-D290V	2
692	54	3652STDY6123070	pol2-M459K	1
693	54	3652STDY6123071	pol2-M459K	1
694	54	3652STDY6123072	pol2-M459K	1
695	54	3652STDY6123073	pol2-M459K	1
696	54	3652STDY6123074	pol2-M459K	1
697	54	3652STDY6123075	pol2-M459K	1
698	54	3652STDY6123076	pol2-M459K	2
699	54	3652STDY6123077	pol2-M459K	2
700	54	3652STDY6123078	pol2-M459K	2
701	54	3652STDY6123079	pol2-M459K	2
702	54	3652STDY6123080	pol2-M459K	1
703	54	3652STDY6123081	pol2-M459K	1
704	54	3652STDY6123082	pol2-M459K	1
705	54	3652STDY6123083	pol2-M459K	1
706	54	3652STDY6123084	pol2-M459K	1
707	54	3652STDY6123085	pol2-M459K	1
708	54	3652STDY6123086	pol2-M459K	1
709	54	3652STDY6123087	pol2-M459K	1
710	54	3652STDY6123090	pol2-M459K	2
711	54	3652STDY6123091	pol2-M459K	2
712	54	3652STDY6123092	pol2-M459K	2
713	54	3652STDY6123093	pol2-M459K	2
714	54	3652STDY6123094	pol2-M459K	2
715	54	3652STDY6123095	pol2-M459K	2
716	54	3652STDY6123096	pol2-M459K	2
717	54	3652STDY6123097	pol2-M459K	2
718	54	3652STDY6123098	pol2-M459K	2
719	54	3652STDY6123099	pol2-M459K	2
720	54	3652STDY6123100	pol2-M459K	2
721	54	3652STDY6123101	pol2-M459K	2
722	54	3652STDY6123103	pol2-M459K	2
723	54	3652STDY6123104	pol2-M459K	2
724	54	3652STDY6123105	pol2-M459K	2
725	54	3652STDY6123106	pol2-M459K	2
726	54	3652STDY6123107	pol2-M459K	2
727	54	3652STDY6123110	pol2-Q468R	1
728	54	3652STDY6123111	pol2-Q468R	1
729	54	3652STDY6123112	pol2-Q468R	1
730	54	3652STDY6123113	pol2-Q468R	1
731	54	3652STDY6123114	pol2-Q468R	1
732	54	3652STDY6123115	pol2-Q468R	1
733	54	3652STDY6123116	pol2-Q468R	1
734	54	3652STDY6123117	pol2-Q468R	1
735	54	3652STDY6123118	pol2-Q468R	1
736	54	3652STDY6123119	pol2-Q468R	1
737	54	3652STDY6123120	pol2-Q468R	1
738	54	3652STDY6123121	pol2-Q468R	1
739	54	3652STDY6123122	pol2-Q468R	1
740	54	3652STDY6123123	pol2-Q468R	1
741	54	3652STDY6123124	pol2-Q468R	1
742	54	3652STDY6123125	pol2-Q468R	1
743	54	3652STDY6123126	pol2-Q468R	1
744	54	3652STDY6123127	pol2-Q468R	1
745	54	3652STDY6123130	pol2-Q468R	2
746	54	3652STDY6123132	pol2-Q468R	2
747	54	3652STDY6123134	pol2-Q468R	2
748	54	3652STDY6123135	pol2-Q468R	2
749	54	3652STDY6123137	pol2-Q468R	2
750	54	3652STDY6123138	pol2-Q468R	2
751	54	3652STDY6123139	pol2-Q468R	2
752	54	3652STDY6123140	pol2-Q468R	2
753	54	3652STDY6123141	pol2-Q468R	2
754	54	3652STDY6123142	pol2-Q468R	2
755	54	3652STDY6123143	pol2-Q468R	2
756	54	3652STDY6123144	pol2-Q468R	2
757	54	3652STDY6123145	pol2-Q468R	2
758	54	3652STDY6123146	pol2-Q468R	2
759	54	3652STDY6123147	pol2-Q468R	2
760	54	3652STDY6123150	pol2-A480V	1
761	54	3652STDY6123151	pol2-A480V	1
762	54	3652STDY6123152	pol2-A480V	1
763	54	3652STDY6123153	pol2-A480V	1
764	54	3652STDY6123154	pol2-A480V	1
765	54	3652STDY6123155	pol2-A480V	1
766	54	3652STDY6123156	pol2-A480V	1
767	54	3652STDY6123157	pol2-A480V	1
768	54	3652STDY6123158	pol2-A480V	1
769	54	3652STDY6123159	pol2-A480V	1
770	54	3652STDY6123160	pol2-A480V	1
771	54	3652STDY6123161	pol2-A480V	1
772	54	3652STDY6123162	pol2-A480V	1
773	54	3652STDY6123163	pol2-A480V	1
774	54	3652STDY6123164	pol2-A480V	1
775	54	3652STDY6123165	pol2-A480V	1
776	54	3652STDY6123166	pol2-A480V	1
777	54	3652STDY6123167	pol2-A480V	1
778	54	3652STDY6123170	pol2-A480V	2
779	54	3652STDY6123171	pol2-A480V	2
780	54	3652STDY6123172	pol2-A480V	2
781	54	3652STDY6123173	pol2-A480V	2
782	54	3652STDY6123174	pol2-A480V	2
783	54	3652STDY6123175	pol2-A480V	2
784	54	3652STDY6123176	pol2-A480V	2
785	54	3652STDY6123177	pol2-A480V	2
786	54	3652STDY6123178	pol2-A480V	2
787	54	3652STDY6123180	pol2-A480V	2
788	54	3652STDY6123181	pol2-A480V	2
789	54	3652STDY6123182	pol2-A480V	2
790	54	3652STDY6123183	pol2-A480V	2
791	54	3652STDY6123184	pol2-A480V	2
792	54	3652STDY6123185	pol2-A480V	2
793	54	3652STDY6123186	pol2-A480V	2
794	54	3652STDY6123187	pol2-A480V	2
795	55	3938STDY6216655	POL2	1
796	55	3938STDY6216656	POL2	1
797	55	3938STDY6216657	POL2	1
798	55	3938STDY6216658	POL2	1
799	55	3938STDY6216659	POL2	1
800	55	3938STDY6216660	POL2	1
801	55	3938STDY6216661	POL2	1
802	55	3938STDY6216662	POL2	1
803	55	3938STDY6216663	POL2	1
804	55	3938STDY6216664	POL2	1
805	55	3938STDY6216665	POL2	1
806	55	3938STDY6216666	POL2	1
807	55	3938STDY6216667	POL2	1
808	55	3938STDY6216668	POL2	1
809	55	3938STDY6216669	POL2	1
810	55	3938STDY6216670	POL2	1
811	55	3938STDY6216671	POL2	1
812	55	3938STDY6216672	POL2	1
813	55	3938STDY6216673	POL2	1
814	55	3938STDY6216674	POL2	1
815	55	3938STDY6216675	POL2	1
816	55	3938STDY6216676	POL2	1
817	55	3938STDY6216677	POL2	1
818	55	3938STDY6216678	POL2	1
819	55	3938STDY6216679	POL2	1
820	55	3938STDY6216680	POL2	1
821	55	3938STDY6216681	POL2	1
822	55	3938STDY6216682	POL2	1
823	55	3938STDY6216683	POL2	1
824	55	3938STDY6216684	POL2	1
825	55	3938STDY6216685	POL2	1
826	55	3938STDY6216686	POL2	1
827	55	3938STDY6216687	POL2	1
828	55	3938STDY6216688	POL2	1
829	55	3938STDY6216689	POL2	1
830	55	3938STDY6216690	POL2	1
831	55	3938STDY6216693	pol2-4	1
832	55	3938STDY6216694	pol2-4	1
833	55	3938STDY6216695	pol2-4	1
834	55	3938STDY6216696	pol2-4	1
835	55	3938STDY6216698	pol2-4	1
836	55	3938STDY6216699	pol2-4	1
837	55	3938STDY6216700	pol2-4	1
838	55	3938STDY6216701	pol2-4	1
839	55	3938STDY6216702	pol2-4	1
840	55	3938STDY6216703	pol2-4	1
841	55	3938STDY6216704	pol2-4	1
842	55	3938STDY6216705	pol2-4	1
843	55	3938STDY6216706	pol2-4	1
844	55	3938STDY6216707	pol2-4	1
845	55	3938STDY6216708	pol2-4	1
846	55	3938STDY6216709	pol2-4	1
847	55	3938STDY6216710	pol2-4	1
848	55	3938STDY6216711	pol2-4	1
849	55	3938STDY6216712	pol2-4	1
850	55	3938STDY6216713	pol2-4	1
851	55	3938STDY6216714	pol2-4	1
852	55	3938STDY6216715	pol2-4	1
853	55	3938STDY6216716	pol2-4	1
854	55	3938STDY6216717	pol2-4	1
855	55	3938STDY6216718	pol2-4	1
856	55	3938STDY6216719	pol2-4	1
857	55	3938STDY6216720	pol2-4	1
858	55	3938STDY6216721	pol2-4	1
859	55	3938STDY6216722	pol2-4	1
860	55	3938STDY6216723	pol2-4	1
861	55	3938STDY6216724	pol2-4	1
862	55	3938STDY6216725	pol2-4	1
863	55	3938STDY6216726	pol2-4	1
864	55	3938STDY6216727	pol2-4	1
865	55	3938STDY6216728	pol2-4	1
866	55	3938STDY6216769	pol2-A480V	1
867	55	3938STDY6216770	pol2-A480V	1
868	55	3938STDY6216771	pol2-A480V	1
869	55	3938STDY6216772	pol2-A480V	1
870	55	3938STDY6216773	pol2-A480V	1
871	55	3938STDY6216774	pol2-A480V	1
872	55	3938STDY6216776	pol2-A480V	1
873	55	3938STDY6216777	pol2-A480V	1
874	55	3938STDY6216778	pol2-A480V	1
875	55	3938STDY6216779	pol2-A480V	1
876	55	3938STDY6216780	pol2-A480V	1
877	55	3938STDY6216781	pol2-A480V	1
878	55	3938STDY6216782	pol2-A480V	1
879	55	3938STDY6216783	pol2-A480V	1
880	55	3938STDY6216784	pol2-A480V	1
881	55	3938STDY6216785	pol2-A480V	1
882	55	3938STDY6216786	pol2-A480V	1
883	55	3938STDY6216787	pol2-A480V	1
884	55	3938STDY6216788	pol2-A480V	1
885	55	3938STDY6216789	pol2-A480V	1
886	55	3938STDY6216790	pol2-A480V	1
887	55	3938STDY6216791	pol2-A480V	1
888	55	3938STDY6216792	pol2-A480V	1
889	55	3938STDY6216793	pol2-A480V	1
890	55	3938STDY6216794	pol2-A480V	1
891	55	3938STDY6216795	pol2-A480V	1
892	55	3938STDY6216796	pol2-A480V	1
893	55	3938STDY6216797	pol2-A480V	1
894	55	3938STDY6216798	pol2-A480V	1
895	55	3938STDY6216799	pol2-A480V	1
896	55	3938STDY6216800	pol2-A480V	1
897	55	3938STDY6216801	pol2-A480V	1
898	55	3938STDY6216802	pol2-A480V	1
899	55	3938STDY6216803	pol2-A480V	1
900	55	3938STDY6216804	pol2-A480V	1
901	55	3938STDY6216807	pol2-M459K	1
902	55	3938STDY6216808	pol2-M459K	1
903	55	3938STDY6216809	pol2-M459K	1
904	55	3938STDY6216810	pol2-M459K	1
905	55	3938STDY6216811	pol2-M459K	1
906	55	3938STDY6216812	pol2-M459K	1
907	55	3938STDY6216813	pol2-M459K	1
908	55	3938STDY6216814	pol2-M459K	1
909	55	3938STDY6216815	pol2-M459K	1
910	55	3938STDY6216816	pol2-M459K	1
911	55	3938STDY6216817	pol2-M459K	1
912	55	3938STDY6216818	pol2-M459K	1
913	55	3938STDY6216819	pol2-M459K	1
914	55	3938STDY6216820	pol2-M459K	1
915	55	3938STDY6216821	pol2-M459K	1
916	55	3938STDY6216822	pol2-M459K	1
917	55	3938STDY6216823	pol2-M459K	1
918	55	3938STDY6216824	pol2-M459K	1
919	55	3938STDY6216825	pol2-M459K	1
920	55	3938STDY6216826	pol2-M459K	1
921	55	3938STDY6216827	pol2-M459K	1
922	55	3938STDY6216828	pol2-M459K	1
923	55	3938STDY6216829	pol2-M459K	1
924	55	3938STDY6216830	pol2-M459K	1
925	55	3938STDY6216831	pol2-M459K	1
926	55	3938STDY6216832	pol2-M459K	1
927	55	3938STDY6216833	pol2-M459K	1
928	55	3938STDY6216834	pol2-M459K	1
929	55	3938STDY6216835	pol2-M459K	1
930	55	3938STDY6216836	pol2-M459K	1
931	55	3938STDY6216837	pol2-M459K	1
932	55	3938STDY6216838	pol2-M459K	1
933	55	3938STDY6216839	pol2-M459K	1
934	55	3938STDY6216840	pol2-M459K	1
935	55	3938STDY6216841	pol2-M459K	1
936	55	3938STDY6216842	pol2-M459K	1
937	55	3938STDY6216845	pol2-P301R	1
938	55	3938STDY6216846	pol2-P301R	1
939	55	3938STDY6216847	pol2-P301R	1
940	55	3938STDY6216848	pol2-P301R	1
941	55	3938STDY6216849	pol2-P301R	1
942	55	3938STDY6216850	pol2-P301R	1
943	55	3938STDY6216851	pol2-P301R	1
944	55	3938STDY6216852	pol2-P301R	1
945	55	3938STDY6216853	pol2-P301R	1
946	55	3938STDY6216854	pol2-P301R	1
947	55	3938STDY6216855	pol2-P301R	1
948	55	3938STDY6216856	pol2-P301R	1
949	55	3938STDY6216857	pol2-P301R	1
950	55	3938STDY6216858	pol2-P301R	1
951	55	3938STDY6216859	pol2-P301R	1
952	55	3938STDY6216860	pol2-P301R	1
953	55	3938STDY6216861	pol2-P301R	1
954	55	3938STDY6216862	pol2-P301R	1
955	55	3938STDY6216863	pol2-P301R	1
956	55	3938STDY6216864	pol2-P301R	1
957	55	3938STDY6216865	pol2-P301R	1
958	55	3938STDY6216866	pol2-P301R	1
959	55	3938STDY6216867	pol2-P301R	1
960	55	3938STDY6216868	pol2-P301R	1
961	55	3938STDY6216869	pol2-P301R	1
962	55	3938STDY6216870	pol2-P301R	1
963	55	3938STDY6216871	pol2-P301R	1
964	55	3938STDY6216872	pol2-P301R	1
965	55	3938STDY6216873	pol2-P301R	1
966	55	3938STDY6216874	pol2-P301R	1
967	55	3938STDY6216875	pol2-P301R	1
968	55	3938STDY6216876	pol2-P301R	1
969	55	3938STDY6216877	pol2-P301R	1
970	55	3938STDY6216878	pol2-P301R	1
971	55	3938STDY6216879	pol2-P301R	1
972	55	3938STDY6216880	pol2-P301R	1
973	55	3938STDY6216883	pol2-S312F	1
974	55	3938STDY6216884	pol2-S312F	1
975	55	3938STDY6216885	pol2-S312F	1
976	55	3938STDY6216886	pol2-S312F	1
977	55	3938STDY6216887	pol2-S312F	1
978	55	3938STDY6216888	pol2-S312F	1
979	55	3938STDY6216889	pol2-S312F	1
980	55	3938STDY6216890	pol2-S312F	1
981	55	3938STDY6216891	pol2-S312F	1
982	55	3938STDY6216892	pol2-S312F	1
983	55	3938STDY6216893	pol2-S312F	1
984	55	3938STDY6216894	pol2-S312F	1
985	55	3938STDY6216895	pol2-S312F	1
986	55	3938STDY6216896	pol2-S312F	1
987	55	3938STDY6216897	pol2-S312F	1
988	55	3938STDY6216898	pol2-S312F	1
989	55	3938STDY6216899	pol2-S312F	1
990	55	3938STDY6216900	pol2-S312F	1
991	55	3938STDY6216901	pol2-S312F	1
992	55	3938STDY6216902	pol2-S312F	1
993	55	3938STDY6216903	pol2-S312F	1
994	55	3938STDY6216904	pol2-S312F	1
995	55	3938STDY6216905	pol2-S312F	1
996	55	3938STDY6216906	pol2-S312F	1
997	55	3938STDY6216907	pol2-S312F	1
998	55	3938STDY6216908	pol2-S312F	1
999	55	3938STDY6216909	pol2-S312F	1
1000	55	3938STDY6216910	pol2-S312F	1
1001	55	3938STDY6216911	pol2-S312F	1
1002	55	3938STDY6216912	pol2-S312F	1
1003	55	3938STDY6216913	pol2-S312F	1
1004	55	3938STDY6216914	pol2-S312F	1
1005	55	3938STDY6216915	pol2-S312F	1
1006	55	3938STDY6216916	pol2-S312F	1
1007	55	3938STDY6216917	pol2-S312F	1
1008	55	3938STDY6216918	pol2-S312F	1
1009	64	3938STDY7105385	WT	1
1010	64	3938STDY7105386	WT	1
1011	64	3938STDY7105387	WT	1
1012	64	3938STDY7105388	WT	1
1013	64	3938STDY7105389	WT	1
1014	64	3938STDY7105390	WT	1
1015	64	3938STDY7105391	WT	1
1016	64	3938STDY7105392	WT	1
1017	64	3938STDY7105393	WT	1
1018	64	3938STDY7105394	WT	1
1019	64	3938STDY7105397	pol2-L439V	1
1020	64	3938STDY7105398	pol2-L439V	1
1021	64	3938STDY7105399	pol2-L439V	1
1022	64	3938STDY7105400	pol2-L439V	1
1023	64	3938STDY7105401	pol2-L439V	1
1024	64	3938STDY7105402	pol2-L439V	1
1025	64	3938STDY7105403	pol2-L439V	1
1026	64	3938STDY7105404	pol2-L439V	1
1027	64	3938STDY7105405	pol2-L439V	1
1028	64	3938STDY7105406	pol2-L439V	1
1029	64	3938STDY7105409	msh2	1
1030	64	3938STDY7105410	msh2	1
1031	64	3938STDY7105411	msh2	1
1032	64	3938STDY7105412	msh2	1
1033	64	3938STDY7105413	msh2	1
1034	64	3938STDY7105415	msh2	1
1035	64	3938STDY7105416	msh2	1
1036	64	3938STDY7105417	msh2	1
1037	64	3938STDY7105418	msh2	1
1038	64	3938STDY7105443	msh2+pol2-L439V	2
1039	64	3938STDY7105444	msh2+pol2-L439V	2
1040	64	3938STDY7105446	msh2+pol2-L439V	2
1041	64	3938STDY7105447	msh2+pol2-L439V	2
1042	64	3938STDY7105448	msh2+pol2-L439V	2
1043	64	3938STDY7105449	msh2+pol2-L439V	2
1044	64	3938STDY7105450	msh2+pol2-L439V	2
1045	64	3938STDY7105453	msh2+pol2-L439V	2
1046	64	3938STDY7105455	msh2+pol2-L439V	2
1047	64	3938STDY7105456	msh2+pol2-L439V	2
1048	64	3938STDY7105457	msh2+pol2-L439V	2
1049	64	3938STDY7105458	msh2+pol2-L439V	2
1050	64	3938STDY7105459	msh2+pol2-L439V	2
1051	64	3938STDY7105460	msh2+pol2-L439V	2
1052	64	3938STDY7105461	msh2+pol2-L439V	2
1053	64	3938STDY7105462	msh2+pol2-L439V	2
1054	64	3938STDY7105463	msh2+pol2-L439V	2
1055	64	3938STDY7105464	msh2+pol2-L439V	2
1056	65	3938STDY7105481	WT	1
1057	65	3938STDY7105482	WT	1
1058	65	3938STDY7105483	WT	1
1059	65	3938STDY7105484	WT	1
1060	65	3938STDY7105485	WT	1
1061	65	3938STDY7105486	WT	1
1062	65	3938STDY7105487	WT	1
1063	65	3938STDY7105488	WT	1
1064	65	3938STDY7105489	WT	1
1065	65	3938STDY7105490	WT	1
1066	65	3938STDY7105493	pol2-4	1
1067	65	3938STDY7105494	pol2-4	1
1068	65	3938STDY7105495	pol2-4	1
1069	65	3938STDY7105496	pol2-4	1
1070	65	3938STDY7105497	pol2-4	1
1071	65	3938STDY7105498	pol2-4	1
1072	65	3938STDY7105499	pol2-4	1
1073	65	3938STDY7105500	pol2-4	1
1074	65	3938STDY7105501	pol2-4	1
1075	65	3938STDY7105502	pol2-4	1
1076	65	3938STDY7105503	msh2	1
1077	65	3938STDY7105504	msh2	1
1078	65	3938STDY7105507	msh2	1
1079	65	3938STDY7105508	msh2	1
1080	65	3938STDY7105509	msh2	1
1081	65	3938STDY7105510	msh2	1
1082	65	3938STDY7105511	msh2	1
1083	65	3938STDY7105512	msh2	1
1084	65	3938STDY7105513	msh2	1
1085	65	3938STDY7105514	msh2	1
1086	65	3938STDY7105517	msh2+pol2-4	2
1087	65	3938STDY7105518	msh2+pol2-4	2
1088	65	3938STDY7105519	msh2+pol2-4	2
1089	65	3938STDY7105520	msh2+pol2-4	2
1090	65	3938STDY7105521	msh2+pol2-4	2
1091	65	3938STDY7105522	msh2+pol2-4	2
1092	65	3938STDY7105523	msh2+pol2-4	2
1093	65	3938STDY7105524	msh2+pol2-4	2
1094	65	3938STDY7105525	msh2+pol2-4	2
1095	65	3938STDY7105526	msh2+pol2-4	2
1096	65	3938STDY7105527	msh2+pol2-4	2
1097	65	3938STDY7105528	msh2+pol2-4	2
1098	65	3938STDY7105529	msh2+pol2-4	2
1099	65	3938STDY7105530	msh2+pol2-4	2
1100	65	3938STDY7105531	msh2+pol2-4	2
1101	65	3938STDY7105532	msh2+pol2-4	2
1102	65	3938STDY7105533	msh2+pol2-4	2
1103	65	3938STDY7105534	msh2+pol2-4	2
1104	65	3938STDY7105535	msh2+pol2-4	2
1105	65	3938STDY7105536	msh2+pol2-4	2
1106	65	3938STDY7105537	msh2+pol2-4	2
1107	65	3938STDY7105538	msh2+pol2-4	2
1108	65	3938STDY7105539	msh2+pol2-4	2
1109	65	3938STDY7105540	msh2+pol2-4	2
1110	65	3938STDY7105541	msh2+pol2-4	2
1111	65	3938STDY7105542	msh2+pol2-4	2
1112	65	3938STDY7105543	msh2+pol2-4	2
1113	65	3938STDY7105544	msh2+pol2-4	2
1114	65	3938STDY7105545	msh2+pol2-4	2
1115	65	3938STDY7105546	msh2+pol2-4	2
